# Graph construction method impacts variation representation and analyses in a bovine super-pangenome

**DOI:** 10.1101/2022.09.17.508368

**Authors:** Alexander S. Leonard, Danang Crysnanto, Xena M. Mapel, Meenu Bhati, Hubert Pausch

## Abstract

Several models and algorithms have been proposed to build pangenomes from multiple input assemblies, but their impact on variant representation, and consequently downstream analyses, is largely unknown. We create multi-species “super-pangenomes” using pggb, cactus, and minigraph with the *Bos taurus taurus* reference sequence and eleven haplotype-resolved assemblies from taurine and indicine cattle, bison, yak, and gaur. We recover 221k nonredundant structural variations (SVs) from the pangenomes, of which 135k (61%) are common to all three. SVs derived from assembly-based calling show high agreement with the consensus calls from the pangenomes (96%), but validate only a small proportion of variations private to each graph. Pggb and cactus, which also incorporate base-level variation, have approximately 95% exact matches with assembly-derived small variant calls, which significantly improves the edit rate when realigning assemblies compared to minigraph. We use the three pangenomes to investigate 9,566 variable number tandem repeats (VNTRs), finding 63% have identical predicted repeat counts in the three graphs, while minigraph can over or underestimate the count given its approximate coordinate system. We examine a highly variable VNTR locus and show that repeat unit copy number impacts expression of proximal genes and non-coding RNA. Our findings indicate good consensus between the three pangenome methods but also show their individual strengths and weaknesses that need to be considered when analysing different types of variants from multiple input assemblies.
