## Supplementary_table_figures for "Graph construction method impacts variation representation and analyses in a bovine super-pangenome": Supplementary_Table_2.csv

Assembly	Chromosome	Centromeric	Bulk	Telomeric
Angus	1	0	157005130	0
Angus	2	0	134168180	0
Angus	3	312169	120730260	0
Angus	4	0	119712008	0
Angus	5	222148	119201604	12919
Angus	6	0	117143211	0
Angus	7	0	110277842	0
Angus	8	0	112656793	0
Angus	9	0	108212078	0
Angus	10	184090	102573361	6154
Angus	11	0	106503167	0
Angus	12	97580	91037055	0
Angus	13	0	83353194	0
Angus	14	0	82504074	0
Angus	15	188883	83812990	10321
Angus	16	0	80314373	0
Angus	17	0	72578448	0
Angus	18	0	64297240	0
Angus	19	0	63281982	0
Angus	20	0	71023548	0
Angus	21	0	69534309	0
Angus	22	0	60873766	0
Angus	23	0	51373251	0
Angus	24	0	60526497	0
Angus	25	0	42121253	0
Angus	26	0	50770933	0
Angus	27	451640	43669597	0
Angus	28	45160	36232255	0
Angus	29	0	51138356	0
Bison	1	1385285	156514730	0
Bison	2	220118	135882949	0
Bison	3	0	121503520	0
Bison	4	167198	119382464	0
Bison	5	0	117923167	0
Bison	6	0	118452220	0
Bison	7	0	109752823	0
Bison	8	226853	113143905	0
Bison	9	0	103951400	23858
Bison	10	279816	102523824	0
Bison	11	46604	107011268	0
Bison	12	651605	87101626	0
Bison	13	104791	83653652	0
Bison	14	0	82116201	0
Bison	15	141603	83798315	0
Bison	16	351689	79737174	16284
Bison	17	688168	73210679	0
Bison	18	441752	65662404	0
Bison	19	484138	64217825	0
Bison	20	0	71744706	23601
Bison	21	0	69100423	0
Bison	22	0	60835848	0
Bison	23	449228	53060167	16270
Bison	24	479514	62139397	21798
Bison	25	0	42414793	0
Bison	26	808732	51401447	0
Bison	27	538108	44632505	17467
Bison	28	331964	46104847	0
Bison	29	2784039	51246763	16565
Brahman	1	0	156943402	0
Brahman	2	0	135844730	0
Brahman	3	0	120786944	0
Brahman	4	0	119487018	0
Brahman	5	0	120179967	0
Brahman	6	0	117220382	0
Brahman	7	0	110433715	0
Brahman	8	0	113109273	0
Brahman	9	0	104466505	0
Brahman	10	0	103154756	1658
Brahman	11	0	106190330	0
Brahman	12	93665	86650358	0
Brahman	13	0	83353336	0
Brahman	14	0	82459375	7509
Brahman	15	0	84270216	0
Brahman	16	494205	79740877	0
Brahman	17	0	72619034	0
Brahman	18	0	62583386	0
Brahman	19	193126	64273897	0
Brahman	20	0	71578766	2800
Brahman	21	0	69837835	0
Brahman	22	0	59995069	0
Brahman	23	52675	53458297	0
Brahman	24	0	62414536	0
Brahman	25	0	42605156	0
Brahman	26	0	51310237	0
Brahman	27	504638	44604076	0
Brahman	28	0	45896846	0
Brahman	29	0	51254505	0
BS1a	1	7696503	157382767	3650
BS1a	2	3861039	137484556	0
BS1a	3	2410005	122259898	0
BS1a	4	3754750	119973693	0
BS1a	5	846813	120835244	14328
BS1a	6	11628773	120653929	2197
BS1a	7	0	110778264	15379
BS1a	8	0	113861994	0
BS1a	9	61436	105241947	0
BS1a	10	788875	103200251	12019
BS1a	11	940334	108001126	0
BS1a	12	2168590	93157397	7855
BS1a	13	6823310	83952082	21140
BS1a	14	0	83168217	3774
BS1a	15	141295	84865241	8288
BS1a	16	4470696	80691135	0
BS1a	17	3681815	73252926	2201
BS1a	18	2151758	66964521	0
BS1a	19	56970	63374292	0
BS1a	20	0	73782644	10973
BS1a	21	737219	71389013	3334
BS1a	22	0	60767865	0
BS1a	23	0	53993418	0
BS1a	24	0	62733250	0
BS1a	25	0	43857608	0
BS1a	26	370490	51952298	0
BS1a	27	681269	46859037	5096
BS1a	28	5133337	45737380	8238
BS1a	29	1157741	50235375	0
BS1b	1	10575541	153491720	20309
BS1b	2	1376399	136697626	0
BS1b	3	363905	121654696	0
BS1b	4	3282472	120180475	0
BS1b	5	1050800	120938519	14328
BS1b	6	12247703	122588751	20944
BS1b	7	0	110701554	12225
BS1b	8	449312	113702779	0
BS1b	9	28647	104536912	0
BS1b	10	3379541	103480374	1820
BS1b	11	0	107549898	0
BS1b	12	2041923	93018197	7855
BS1b	13	420299	83788332	21140
BS1b	14	0	85898072	7624
BS1b	15	132283	83946753	8288
BS1b	16	880469	82947707	0
BS1b	17	0	73202081	2435
BS1b	18	1083875	64834321	0
BS1b	19	0	63458950	0
BS1b	20	0	71901616	10973
BS1b	21	1638040	70742473	3895
BS1b	22	0	61352713	0
BS1b	23	2155558	53847996	0
BS1b	24	919493	62454119	0
BS1b	25	0	42661189	0
BS1b	26	370490	51818654	0
BS1b	27	3392371	45943466	3516
BS1b	28	4983728	45468819	0
BS1b	29	0	51620296	0
BS2a	1	7882936	159021076	6773
BS2a	2	2751688	136003506	0
BS2a	3	1609579	121532364	0
BS2a	4	5119741	120185726	0
BS2a	5	3149308	119964628	5695
BS2a	6	0	115313202	8962
BS2a	7	0	111536262	0
BS2a	8	1009664	111083824	1744
BS2a	9	21634	104888229	0
BS2a	10	791734	102827984	7362
BS2a	11	0	107225131	0
BS2a	12	2107690	91784933	3641
BS2a	13	818716	84269809	19719
BS2a	14	0	84047357	2985
BS2a	15	315518	85485546	0
BS2a	16	1553679	82193192	0
BS2a	17	0	72841402	0
BS2a	18	1145004	62514595	21072
BS2a	19	149032	62245576	0
BS2a	20	0	71800848	0
BS2a	21	2787185	73287760	10656
BS2a	22	0	61620132	20203
BS2a	23	0	53667345	0
BS2a	24	225194	62631742	15860
BS2a	25	0	40879033	0
BS2a	26	378529	49044254	0
BS2a	27	754609	45808831	15900
BS2a	28	306824	45355003	3489
BS2a	29	919834	51233444	1209
BS2b	1	846970	153293137	10647
BS2b	2	2338984	137846026	0
BS2b	3	0	121184466	0
BS2b	4	6133828	120264573	0
BS2b	5	101432	118700848	1748
BS2b	6	431526	119679082	6462
BS2b	7	0	108858239	0
BS2b	8	450344	113099303	13738
BS2b	9	15759	104462331	0
BS2b	10	732913	101672226	7362
BS2b	11	0	107780319	0
BS2b	12	1193098	90648797	10581
BS2b	13	976673	83927563	10192
BS2b	14	0	85613784	4997
BS2b	15	93214	82770884	0
BS2b	16	3085880	81869287	0
BS2b	17	794234	73291529	0
BS2b	18	0	66894879	21072
BS2b	19	471857	63594769	0
BS2b	20	0	71992241	0
BS2b	21	3006075	66775954	0
BS2b	22	0	61953014	0
BS2b	23	710098	53832753	0
BS2b	24	0	62173893	15860
BS2b	25	379150	45280459	0
BS2b	26	1417534	52284698	0
BS2b	27	683082	44062392	15900
BS2b	28	526107	45962345	0
BS2b	29	595495	49845505	0
BSW	1	958827	156853260	7014
BSW	2	2999246	136206147	161255
BSW	3	13369761	121359603	0
BSW	4	5790674	119971310	0
BSW	5	5346985	119918092	13464
BSW	6	9979151	118875086	11694
BSW	7	5514200	111096715	3373
BSW	8	5872277	113999082	9090
BSW	9	4056700	104152862	0
BSW	10	5051050	102786905	7396
BSW	11	4662312	106711076	0
BSW	12	1867380	90508844	16453
BSW	13	2752955	83913576	1970
BSW	14	0	83756767	1627
BSW	15	2474467	84499991	0
BSW	16	4569713	82253338	6074
BSW	17	7920905	73131596	3834
BSW	18	2517285	66787209	2518
BSW	19	143760	63359733	0
BSW	20	0	71827663	4330
BSW	21	6705928	72734988	13082
BSW	22	12739104	61171545	0
BSW	23	265934	53704294	2162
BSW	24	235057	62432993	0
BSW	25	282598	43786675	0
BSW	26	1346329	51400765	0
BSW	27	1478309	45334840	0
BSW	28	7657162	46141778	2547
BSW	29	760830	50990069	2250
Gaur	1	1004692	156857199	7922
Gaur	2	2099791	136218399	0
Gaur	3	1159883	121692769	0
Gaur	4	187141	120587928	0
Gaur	5	3346139	119940724	3825
Gaur	6	1433984	120402056	3628
Gaur	7	0	109550684	2118
Gaur	8	647970	112980525	13919
Gaur	9	448935	104050242	4443
Gaur	10	1570597	103010647	6571
Gaur	11	0	106981435	0
Gaur	12	433978	88860664	3043
Gaur	13	1484710	83443578	2620
Gaur	14	185725	82284028	0
Gaur	15	142518	84491853	1074351
Gaur	16	671285	82074470	4872
Gaur	17	293573	72654743	10532
Gaur	18	0	65805695	2252
Gaur	19	219892	64590426	0
Gaur	20	0	71816514	2656
Gaur	21	188513	71646658	12881
Gaur	22	4897867	60938844	0
Gaur	23	1371717	53360176	2873
Gaur	24	328160	62550145	4841
Gaur	25	0	42917112	0
Gaur	26	0	52042659	0
Gaur	27	687604	45977589	9969
Gaur	28	235884	46064634	0
Gaur	29	950914	51255023	2400
Highland	1	449014	156561015	34898
Highland	2	76756	136060474	0
Highland	3	0	120399822	0
Highland	4	162639	119573780	0
Highland	5	0	119662187	18592
Highland	6	0	117960889	0
Highland	7	129221	110540370	25978
Highland	8	0	112901583	2331
Highland	9	85408	104280797	25987
Highland	10	208929	101217863	20904
Highland	11	0	106477424	0
Highland	12	74760	86211963	0
Highland	13	0	83348367	15898
Highland	14	0	82175092	3832
Highland	15	178152	87813280	16994
Highland	16	473519	80659705	15247
Highland	17	0	72848796	0
Highland	18	0	65258648	1692
Highland	19	0	63238492	0
Highland	20	0	71661383	20534
Highland	21	0	69724931	0
Highland	22	0	60854457	0
Highland	23	98319	53229862	0
Highland	24	0	62234111	0
Highland	25	0	42338125	0
Highland	26	158915	51401596	0
Highland	27	519595	44837486	14961
Highland	28	129304	45842828	0
Highland	29	578782	50595547	0
Nellore	1	4052886	156592592	11195
Nellore	2	4252780	136051819	0
Nellore	3	1288417	121264218	0
Nellore	4	14914717	121317483	0
Nellore	5	3995659	121201894	2666
Nellore	6	116342	118692849	0
Nellore	7	0	110799705	13607
Nellore	8	3233987	113290238	1963
Nellore	9	79786	104641296	12471
Nellore	10	618699	102734525	6955
Nellore	11	2438637	107251157	0
Nellore	12	4425486	91942856	20031
Nellore	13	5460626	83508402	18890
Nellore	14	0	82972497	11096
Nellore	15	10309058	84322209	11262
Nellore	16	7442161	81997646	0
Nellore	17	4895848	73008519	3911
Nellore	18	4184971	66417617	92838
Nellore	19	213875	64274883	0
Nellore	20	0	73507741	0
Nellore	21	9192252	71310439	0
Nellore	22	1638987	61556212	0
Nellore	23	6246433	53677986	1783
Nellore	24	610227	62421325	0
Nellore	25	0	43529871	0
Nellore	26	3233493	51341643	0
Nellore	27	1370431	45794535	16403
Nellore	28	4635941	45911872	0
Nellore	29	929283	51238868	3285
OBda	1	557432	157330944	1170
OBda	2	222655	136081290	0
OBda	3	914650	121674388	0
OBda	4	1452416	112310102	0
OBda	5	915429	116537787	12502
OBda	6	0	113969560	0
OBda	7	4752752	111100332	12216
OBda	8	181155	98530602	16349
OBda	9	190876	101401308	0
OBda	10	1456209	102341743	16441
OBda	11	2998538	105703012	0
OBda	12	0	91128131	0
OBda	13	306656	82647361	1975
OBda	14	0	83500787	12980
OBda	15	2130023	84054158	13196
OBda	16	6221783	76996911	0
OBda	17	4825088	73035623	0
OBda	18	2413239	65947383	10430
OBda	19	86770	63422163	0
OBda	20	0	72095830	2232
OBda	21	1132611	70293472	0
OBda	22	0	60829482	0
OBda	23	220751	53898122	0
OBda	24	337454	62397034	0
OBda	25	0	42684497	0
OBda	26	2663957	52053261	0
OBda	27	696033	45406738	13062
OBda	28	4941813	41140900	0
OBda	29	629613	51675894	0
OBdb	1	2335916	153415847	4464
OBdb	2	1285879	137778511	0
OBdb	3	5644202	113996607	0
OBdb	4	2462432	119965513	0
OBdb	5	5174564	118688062	0
OBdb	6	491440	119041099	14026
OBdb	7	0	111325065	0
OBdb	8	1209182	104644525	0
OBdb	9	0	104749198	9046
OBdb	10	503984	102325630	12168
OBdb	11	1116445	103772634	0
OBdb	12	5714577	85379483	2640
OBdb	13	3370443	83816136	0
OBdb	14	0	83984811	3154
OBdb	15	1364994	84266117	1047377
OBdb	16	3911567	82340228	0
OBdb	17	1523847	68297358	2986
OBdb	18	972628	65532681	0
OBdb	19	59941	63402465	0
OBdb	20	0	71898810	0
OBdb	21	0	72050704	0
OBdb	22	0	61020565	0
OBdb	23	0	53684731	0
OBdb	24	216777	58367520	936
OBdb	25	253979	36438277	0
OBdb	26	202857	49810792	0
OBdb	27	2290456	46538424	8574
OBdb	28	1120579	45750596	6676
OBdb	29	597103	51223910	19305
OBsa	1	2586009	159301908	929959
OBsa	2	207749	138053109	0
OBsa	3	0	121586651	0
OBsa	4	392902	120586211	0
OBsa	5	295189	121837260	0
OBsa	6	162824	121553872	6825
OBsa	7	0	111607474	0
OBsa	8	285446	113794891	3636
OBsa	9	206855	105622375	3944
OBsa	10	287193	105460149	2293
OBsa	11	0	107567868	0
OBsa	12	498088	88033745	1684
OBsa	13	666862	85073353	0
OBsa	14	0	84203227	15520
OBsa	15	88899	84499004	1021615
OBsa	16	787127	82606971	0
OBsa	17	468625	73658173	2816
OBsa	18	505619	66655001	13766
OBsa	19	33482	63893459	0
OBsa	20	0	72881971	11189
OBsa	21	0	71941815	0
OBsa	22	1129684	61531818	0
OBsa	23	0	54696151	0
OBsa	24	0	62649929	2421
OBsa	25	0	43108092	0
OBsa	26	1167919	52107525	0
OBsa	27	492901	45762402	10909
OBsa	28	2477803	46692730	0
OBsa	29	511256	51911577	0
OBsb	1	733062	158915474	0
OBsb	2	186209	137062796	0
OBsb	3	0	122045935	0
OBsb	4	344668	120799499	0
OBsb	5	1748149	120521038	0
OBsb	6	146188	119603293	6825
OBsb	7	0	111899206	0
OBsb	8	1184411	113581353	0
OBsb	9	14353	104809826	0
OBsb	10	396254	104220402	0
OBsb	11	336069	108016762	0
OBsb	12	169106	90913135	19056
OBsb	13	845800	84728670	0
OBsb	14	0	83264561	8044
OBsb	15	47394	86879025	0
OBsb	16	1404001	81044143	4151
OBsb	17	0	73662189	2815
OBsb	18	1713795	66093122	10373
OBsb	19	33482	64220949	0
OBsb	20	0	72556995	80745
OBsb	21	789186	70388514	0
OBsb	22	2704377	61387355	0
OBsb	23	0	54179834	0
OBsb	24	0	62356665	5767
OBsb	25	0	42877534	0
OBsb	26	0	52598261	0
OBsb	27	838063	45814359	10909
OBsb	28	0	46033295	0
OBsb	29	516259	51133473	0
OBV	1	4230326	156588151	0
OBV	2	70145	136379870	0
OBV	3	478728	121010270	0
OBV	4	1121525	121905320	0
OBV	5	0	120055216	4922
OBV	6	1025421	118725360	0
OBV	7	411848	111199822	3942
OBV	8	0	114134084	0
OBV	9	225469	104313375	16539
OBV	10	224236	102477951	7685
OBV	11	0	107249672	0
OBV	12	2650186	91347239	0
OBV	13	0	83907845	2589
OBV	14	0	82439797	1600
OBV	15	4124792	87223464	2665851
OBV	16	1319574	82354986	0
OBV	17	531383	73054827	4518
OBV	18	796307	65871201	0
OBV	19	456059	63452179	0
OBV	20	0	71901106	1332
OBV	21	5521539	72414245	0
OBV	22	0	61023329	0
OBV	23	572495	53120434	0
OBV	24	313086	62456027	0
OBV	25	0	42927049	0
OBV	26	161760	51420030	0
OBV	27	0	47841963	12853
OBV	28	151471	46021826	0
OBV	29	915406	51262920	0
Pied	1	1917409	156603753	9190
Pied	2	914039	136315216	0
Pied	3	1670477	121972049	0
Pied	4	2619384	121716030	0
Pied	5	1910777	120186684	0
Pied	6	354333	119686705	3390
Pied	7	1829660	112020840	4366
Pied	8	241819	113824801	2086
Pied	9	4697070	104406681	0
Pied	10	4689843	102680750	0
Pied	11	7672802	107293851	0
Pied	12	8030949	87944977	2160
Pied	13	4395408	83727831	11008
Pied	14	0	84333963	3724
Pied	15	159351	84250921	0
Pied	16	3064924	81978899	3126
Pied	17	4531989	73074882	2413
Pied	18	3793877	65977936	2673
Pied	19	47047	63510336	5212
Pied	20	0	71719627	1857
Pied	21	0	71771236	0
Pied	22	827879	63553022	10530
Pied	23	450954	53568222	5424
Pied	24	217680	62466505	0
Pied	25	0	44674348	0
Pied	26	1622918	51310044	0
Pied	27	613320	45988190	2998
Pied	28	606961	45458234	1394
Pied	29	689524	51317410	7055
Simmental	1	407933	156422389	54157
Simmental	2	885076	135752055	0
Simmental	3	0	121085296	0
Simmental	4	341242	121060057	0
Simmental	5	467531	119671994	0
Simmental	6	0	118153474	19540
Simmental	7	705481	110664837	0
Simmental	8	441164	113125323	16923
Simmental	9	45305	104339140	18959
Simmental	10	357648	102127658	18513
Simmental	11	654331	106585286	0
Simmental	12	109540	88425113	0
Simmental	13	108895	83746348	0
Simmental	14	0	82484557	19716
Simmental	15	459425	84068151	0
Simmental	16	1096129	80753020	20128
Simmental	17	0	73285099	0
Simmental	18	861673	66095436	18673
Simmental	19	39895	63418714	0
Simmental	20	0	71627171	0
Simmental	21	291808	70255332	12931
Simmental	22	0	60844850	20828
Simmental	23	133071	52887511	27320
Simmental	24	0	62403573	16008
Simmental	25	0	42449760	0
Simmental	26	224990	51349170	0
Simmental	27	485119	45204735	0
Simmental	28	223255	45412869	0
Simmental	29	576479	51214644	0
ARS-UCD1.2	1	651110	157882998	0
ARS-UCD1.2	2	251440	135979660	0
ARS-UCD1.2	3	0	121005156	0
ARS-UCD1.2	4	387837	119612762	0
ARS-UCD1.2	5	241912	119840076	7326
ARS-UCD1.2	6	0	117806338	0
ARS-UCD1.2	7	0	110682741	0
ARS-UCD1.2	8	0	113070739	249029
ARS-UCD1.2	9	0	105454465	0
ARS-UCD1.2	10	239895	103068840	0
ARS-UCD1.2	11	0	106982472	0
ARS-UCD1.2	12	136266	87079915	0
ARS-UCD1.2	13	208047	83259367	4929
ARS-UCD1.2	14	0	82267476	135525
ARS-UCD1.2	15	105005	84902773	0
ARS-UCD1.2	16	421042	80584903	8032
ARS-UCD1.2	17	0	73142541	24701
ARS-UCD1.2	18	321095	65497333	2199
ARS-UCD1.2	19	0	63449739	0
ARS-UCD1.2	20	0	71974593	0
ARS-UCD1.2	21	0	69862952	0
ARS-UCD1.2	22	0	60773033	0
ARS-UCD1.2	23	0	52498613	0
ARS-UCD1.2	24	0	62317251	0
ARS-UCD1.2	25	0	42350433	0
ARS-UCD1.2	26	0	51992303	0
ARS-UCD1.2	27	448681	45163425	0
ARS-UCD1.2	28	37519	45902629	0
ARS-UCD1.2	29	566967	50531638	0
Yak	1	396254	156809383	15346
Yak	2	212079	135931913	0
Yak	3	0	120834755	0
Yak	4	193331	121071908	0
Yak	5	0	119967439	16220
Yak	6	0	117353381	23754
Yak	7	0	109303442	17380
Yak	8	0	113027222	15101
Yak	9	41548	104287494	55300
Yak	10	209021	100767988	18062
Yak	11	0	106815640	0
Yak	12	102113	86530999	12863
Yak	13	0	82828064	15902
Yak	14	0	82054930	11494
Yak	15	67572	83067370	12893
Yak	16	657589	80093383	17511
Yak	17	0	73035135	104375
Yak	18	0	65360826	16638
Yak	19	212629	64302975	0
Yak	20	0	71767868	9352
Yak	21	0	69781269	13678
Yak	22	0	60754778	0
Yak	23	0	51231543	0
Yak	24	0	62365285	18477
Yak	25	0	42220574	0
Yak	26	189884	51380192	16248
Yak	27	508400	45024661	14665
Yak	28	60952	45857314	0
Yak	29	792973	50410771	0
